# Application of Whole Proteome Thermal Shift Assays to Define PERK-dependent Changes in Protein Homeostasis during the Unfolded Protein Response

**DOI:** 10.1101/2025.04.08.647882

**Authors:** Neil A. McCracken, Sarah A. Peck Justice, Whitney R. Smith-Kinnaman, HR Sagara Wijeratne, Avery M. Runnebohm, Stephane Pelletier, Emma H. Doud, Ronald C. Wek, Amber L. Mosley

## Abstract

The Unfolded Protein Response (UPR) is a cellular pathway activated by sensory proteins, including the protein kinase PERK (EIF2AK3), that monitors perturbations in the endoplasmic reticulum (ER). Using tunicamycin, which induces ER stress by thwarting N-glycosylation, we monitored system-wide changes in the proteome using PISA (Proteome Integral Solubility Alteration) and abundance analysis. Global proteomics revealed precise changes in membrane- and ER-associated proteins through widespread induction of ER-associated degradation (ERAD) while normalized PISA (nPISA) analyses selectively identified pathway changes associated with drug mechanism of action. nPISA analysis following tunicamycin treatment in cells, in combination with genetic disruption of PERK, facilitated identification of novel proteins involved in PERK-dependent and -independent processes and how those changes intersect with PERK function specifically during the ER stress response. Overall, protein-centered multiomics analyses defined the precise proteome alterations in tunicamycin-induced ER stress, highlighting the consequences of PERK disruption on ER-mitochondrial homeostasis.
