## Supplementary material for "Application of Whole Proteome Thermal Shift Assays to Define PERK-dependent Changes in Protein Homeostasis during the Unfolded Protein Response": Table S3

### Sheet: Sheet1
Class I	Class II	Class III +	Class III -	Class I +	Class I -	Class II +	Class II -
A0A0B4J2F0	A0JLT2	O15027	A0A0B4J2D5	Q6BDS2	A0MZ66	A0AVT1	P01034
A0A0U1RRE5	A1L390	O75323	B2RBV5		A1L188	A0FGR8	P10909
A0A1B0GUS4	A1X283	P00966	O00584		A6NDG6	A1L0T0	P11047
A2VDF0	A3KN83	P04271	O00762		A6NIH7	A2RRP1	P28799
A5D8V6	A5YKK6	P12081	O14763		B3KU38	A2RTX5	P29279
A6NFN3	A6NHX0	P23786	O15145		C9J7I0	A3KMH1	P49454
A6NGB9	A8MPP1	P32121	O15392		C9JLW8	A5PLN9	Q12841
A6NJ78	A8MTT3	P33176	O60566		E9PRG8	A6ND36	Q9NQS3
A6NKD9	A8MXV4	P45985	O60911		L0R6Q1	A6NDU8	Q9UNW1
A8CG34	O00194	P61313	O75420		O00115	A6NHR9
A8K2U0	O00220	Q12792	O75920		O00151	A6NKF2
A8MSI8	O00232	Q12955	O76003		O00165	A6NLJ0
L0R819	O00267	Q12981	O76080		O00217	A7E2V4
L0R8F8	O00423	Q13325	O94868		O00221	O00116
O00141	O00468	Q13630	O95229		O00233	O00148
O00161	O00469	Q5D1E8	O95628		O00244	O00159
O00170	O00562	Q658P3	O95861		O00268	O00178
O00193	O00592	Q6PHR2	O95873		O00273	O00186
O00213	O00622	Q6PKG0	O96008		O00401	O00203
O00231	O00743	Q7L014	P02794		O00443	O00241
O00257	O14521	Q86UY6	P03928		O00488	O00291
O00299	O14578	Q8IX12	P04179		O00512	O00410
O00303	O14617	Q8N4J0	P04181		O00754	O00411
O00330	O14730	Q8NE71	P06732		O00764	O00461
O00399	O14757	Q8TDN6	P07686		O14519	O00471
O00422	O14772	Q96BX8	P07858		O14545	O00505
O00425	O14786	Q96G46	P08670		O14562	O00541
O00479	O14949	Q96IY1	P10619		O14618	O00567
O00487	O15020	Q96S65	P11177		O14639	O00767
O00499	O15031	Q9BPZ7	P13284		O14641	O14524
O00560	O15084	Q9BRX2	P15848		O14745	O14548
O00566	O15085	Q9H0R8	P20700		O14776	O14656
O00571	O15118	Q9H3H5	P21796		O14907	O14662
O00625	O15121	Q9H4M9	P21912		O14908	O14672
O14530	O15126	Q9HCN4	P24844		O14964	O14681
O14561	O15127	Q9NPQ8	P26440		O14965	O14734
O14579	O15143	Q9NQ55	P26447		O14974	O14735
O14593	O15164	Q9NQG6	P28290		O15231	O14744
O14737	O15254	Q9NT62	P29218		O15235	O14777
O14818	O15360	Q9NW75	P31483		O15305	O14787
O14950	O15372	Q9NZ43	P35270		O15347	O14802
O14979	O15382	Q9UBP6	P35813		O15379	O14828
O15014	O15498	Q9UEG4	P35914		O15446	O14880
O15021	O15533	Q9UKG9	P36551		O15514	O14925
O15056	O43149	Q9ULX3	P40926		O15541	O14929
O15066	O43252	Q9Y4H2	P42765		O43181	O14936
O15116	O43299		P45880		O43290	O14967
O15160	O43301		P46527		O43395	O14972
O15212	O43427		P47756		O43396	O14975
O15234	O43660		P47928		O43399	O14976
O15355	O43663		P51687		O43447	O14980
O15504	O43674		P54920		O43488	O14981
O15511	O43676		P55809		O43504	O15042
O15522	O43707		P61326		O43583	O15067
O43164	O43708		P62829		O43639	O15091
O43237	O43709		P98082		O43665	O15111
O43318	O43739		P99999		O43670	O15173
O43347	O43760		Q01459		O43678	O15228
O43390	O43822		Q03252		O43684	O15269
O43464	O43847		Q04721		O43715	O15270
O43513	O43913		Q13438		O43716	O15294
O43598	O43929		Q13510		O43719	O15357
O43617	O60279		Q14161		O43765	O15371
O43633	O60331		Q14195		O43768	O15397
O43805	O60343		Q14689		O43809	O15431
O43815	O60427		Q15004		O43823	O15550
O43824	O60476		Q32P44		O43852	O43143
O43837	O60551		Q4KMQ1		O43920	O43169
O43924	O60573		Q5T1C6		O60220	O43172
O60216	O60637		Q5T2T1		O60293	O43242
O60347	O75122		Q5TC12		O60493	O43264
O60506	O75129		Q5W111		O60504	O43292
O60739	O75143		Q63HQ0		O60613	O43314
O60825	O75146		Q6IQ49		O60664	O43432
O60828	O75153		Q6P587		O60869	O43462
O60925	O75164		Q6UWE0		O60884	O43505
O75128	O75165		Q6ZU35		O60885	O43592
O75152	O75192		Q70UQ0		O60888	O43615
O75170	O75340		Q7Z3B3		O60927	O43747
O75175	O75362		Q86SE9		O60934	O43772
O75179	O75369		Q86WA6		O75151	O43776
O75330	O75390		Q8IYW5		O75157	O43795
O75351	O75449		Q8N128		O75167	O43813
O75366	O75477		Q8N4H5		O75223	O43865
O75368	O75503		Q8NBJ7		O75312	O43896
O75391	O75529		Q8NBK3		O75347	O60231
O75400	O75616		Q8NBS9		O75348	O60244
O75446	O75643		Q8TD30		O75376	O60256
O75475	O75818		Q8WUH1		O75380	O60264
O75478	O75844		Q8WUP2		O75386	O60291
O75506	O75882		Q8WVD3		O75394	O60306
O75569	O75962		Q92692		O75410	O60313
O75607	O75976		Q92785		O75438	O60333
O75608	O76024		Q96C36		O75494	O60341
O75665	O76094		Q96CM3		O75496	O60443
O75683	O77932		Q96DB5		O75528	O60488
O75688	O94762		Q96DX7		O75531	O60502
O75781	O94782		Q96EB6		O75575	O60524
O75832	O94830		Q96FZ7		O75629	O60547
O75925	O94901		Q96II8		O75674	O60563
O75935	O94915		Q96J01		O75792	O60568
O75971	O94919		Q96JM3		O75817	O60610
O76031	O94953		Q99496		O75821	O60645
O76070	O94966		Q9BR76		O75822	O60671
O94811	O94967		Q9BSH5		O75828	O60678
O94888	O94973		Q9BUP3		O75874	O60684
O94903	O94979		Q9BWH6		O75884	O60704
O95081	O95071		Q9BZK7		O75934	O60762
O95104	O95159		Q9BZL1		O75937	O60763
O95232	O95163		Q9H019		O75940	O60830
O95295	O95166		Q9H040		O75947	O60832
O95359	O95169		Q9H2U2		O94760	O60841
O95365	O95178		Q9HB40		O94763	O60879
O95478	O95197		Q9NNX1		O94842	O60942
O95644	O95248		Q9NX40		O94913	O75027
O95684	O95249		Q9NYK5		O94992	O75063
O95749	O95251		Q9NZ72		O95182	O75083
O95758	O95260		Q9UFN0		O95218	O75116
O95785	O95273		Q9UI14		O95302	O75127
O95793	O95297		Q9UJW0		O95319	O75131
O95822	O95298		Q9UMR5		O95336	O75191
O95865	O95352		Q9UMX1		O95372	O75251
O96000	O95456		Q9Y2E5		O95391	O75306
P00374	O95490		Q9Y2J4		O95400	O75419
P00441	O95544		Q9Y3C8		O95402	O75436
P00491	O95551		Q9Y3Q8		O95405	O75439
P00492	O95613		Q9Y547		O95429	O75530
P00813	O95707		Q9Y605		O95571	O75533
P01111	O95757		Q9Y6E0		O95630	O75582
P02686	O95782		Q9Y6N7		O95721	O75648
P02795	O95819				O95777	O75663
P04075	O95857				O95801	O75691
P04080	O95985				O95816	O75694
P04406	O96011				O95817	O75695
P05161	P00156				O95825	O75717
P05204	P00167				O95881	O75746
P05388	P00338				O95926	O75787
P05423	P00403				O95983	O75909
P05787	P00505				O95999	O75970
P06454	P00519				O96007	O76021
P06576	P00533				O96033	O76071
P06748	P01889				P00558	O94766
P06753	P02751				P00568	O94776
P07108	P02786				P00918	O94806
P07197	P03905				P02545	O94813
P07203	P04062				P02765	O94832
P07205	P04066				P02766	O94855
P07355	P04183				P02788	O94874
P07737	P05165				P02792	O94887
P07910	P05556				P04040	O94906
P08123	P06280				P04083	O94925
P08579	P06400				P04637	O94927
P08621	P06730				P04792	O95140
P08727	P06865				P05114	O95155
P08758	P07195				P05166	O95219
P08779	P07384				P05386	O95239
P09012	P07900				P05387	O95292
P09104	P07902				P05455	O95347
P09651	P07942				P06132	O95373
P09668	P08174				P06733	O95376
P09848	P08195				P07237	O95394
P0CG13	P08238				P07305	O95396
P0CG31	P08581				P07339	O95415
P0CG35	P08865				P07711	O95453
P0DMV9	P08962				P07738	O95470
P10244	P09486				P07741	O95479
P10412	P09601				P07919	O95486
P10644	P09958				P07954	O95487
P10809	P0DJ07				P08047	O95573
P11021	P10301				P08133	O95602
P11142	P10321				P08397	O95674
P11172	P10515				P08708	O95747
P11831	P11117				P09132	O95831
P12270	P11169				P09211	O95835
P12277	P11233				P09234	O95864
P12694	P11717				P09382	O96005
P12955	P12109				P09429	O96013
P13804	P12814				P09493	O96017
P13995	P12931				P09496	P00387
P14174	P12956				P09497	P03891
P14209	P13051				P09525	P04439
P14317	P13073				P09661	P04626
P14649	P13489				P09936	P04818
P14678	P13639				P09972	P04843
P14866	P13667				P0CAP2	P04844
P15289	P13797				P0DI83	P04899
P15884	P13798				P0DMN0	P05023
P15927	P13987				P0DP25	P05026
P16104	P14324				P0DPB6	P05067
P16402	P14635				P10109	P05141
P16403	P15104				P10599	P05496
P16455	P15151				P10606	P06213
P16949	P16070				P10636	P06493
P16989	P16083				P11441	P06737
P17029	P16278				P11940	P06744
P17066	P16885				P12004	P07099
P17096	P17014				P12074	P07814
P17098	P17174				P12268	P07947
P17677	P17301				P12429	P07948
P17931	P17568				P12829	P08069
P18077	P17655				P13674	P08134
P18583	P17987				P13693	P08236
P18669	P18075				P13861	P08237
P18846	P18084				P13984	P08240
P19256	P19174				P14314	P08243
P19338	P19623				P14550	P08754
P19388	P20020				P14854	P09543
P19525	P20338				P14859	P09874
P19823	P20645				P14927	P09884
P20042	P20908				P15121	P09960
P20073	P21266				P15311	P10155
P20290	P22059				P15374	P10398
P20810	P22102				P15531	P10588
P20839	P22234				P15586	P11166
P20929	P22413				P15923	P11171
P20962	P22681				P16152	P11216
P22087	P23229				P16333	P11234
P22626	P23368				P16930	P11387
P23284	P23378				P17900	P11388
P23511	P23470				P17980	P11413
P24666	P23634				P18615	P11474
P24752	P23921				P18621	P11498
P25054	P24863				P18754	P11586
P25705	P24941				P18859	P11766
P26368	P26358				P18887	P11802
P26373	P26640				P19387	P12235
P26599	P27707				P19404	P12236
P27348	P27708				P20674	P13010
P27635	P27986				P20933	P13611
P27816	P28330				P21291	P13807
P28161	P28331				P22061	P14735
P28715	P28562				P22307	P14923
P28838	P29144				P22392	P15170
P29083	P29350				P23193	P15291
P29966	P29401				P23246	P15735
P30041	P29590				P23434	P15924
P30046	P30519				P23497	P16383
P30047	P30566				P23528	P16435
P30050	P30825				P23588	P16615
P30154	P31040				P23919	P17152
P30622	P31150				P24534	P17252
P31323	P31350				P25208	P17302
P31629	P31751				P25325	P17612
P31939	P35221				P25398	P17706
P31943	P35222				P25440	P17812
P31949	P35240				P25490	P17858
P32321	P35250				P25685	P18031
P32322	P35556				P25786	P18074
P32780	P35558				P25787	P18085
P32969	P35579				P25788	P18858
P34931	P35606				P25789	P19367
P35232	P35613				P26583	P19440
P35249	P35790				P26885	P19447
P35251	P36871				P27144	P19784
P35268	P39060				P27797	P19793
P35548	P40424				P28066	P20340
P35998	P40692				P28070	P20585
P36507	P41091				P28072	P20936
P36542	P41229				P28289	P21283
P36543	P41247				P28676	P21333
P36639	P41250				P29084	P21359
P36957	P42677				P29353	P21397
P37108	P42785				P29373	P21399
P37837	P42892				P29558	P22033
P38117	P42898				P29692	P22314
P38159	P43034				P30040	P22736
P38432	P43121				P30043	P23443
P38435	P43304				P30044	P23526
P38646	P43490				P30048	P24386
P39019	P45974				P30049	P24468
P39748	P45984				P30084	P24928
P40227	P46100				P30085	P25098
P41208	P46379				P30086	P25205
P41214	P46736				P30101	P26196
P42694	P46781				P30405	P26572
P42696	P46939				P30533	P26639
P42766	P46940				P30626	P26641
P43243	P46976				P31146	P27338
P43308	P48059				P31689	P27361
P43686	P48163				P31937	P27694
P45877	P48449				P31942	P27695
P45973	P48506				P31946	P27824
P46060	P48507				P31947	P28288
P46531	P48509				P31948	P28340
P46776	P49069				P32119	P28482
P46778	P49189				P33240	P28702
P46779	P49327				P33316	P29317
P46937	P49336				P33552	P29372
P47224	P49356				P33981	P29992
P47813	P49441				P35080	P30260
P47914	P49591				P35241	P30419
P47974	P49748				P35244	P30837
P48200	P49792				P35269	P30876
P48426	P49821				P35637	P31749
P49006	P49902				P35659	P31930
P49207	P50336				P35754	P33121
P49321	P50613				P36405	P33527
P49366	P50748				P37198	P33908
P49427	P50851				P37275	P33992
P49458	P50990				P37802	P33993
P49593	P51148				P37840	P35219
P49711	P51649				P39687	P35520
P49721	P51795				P40222	P35573
P49750	P51808				P40425	P35580
P49757	P52306				P40855	P35658
P49914	P52888				P40925	P36776
P49915	P53370				P41227	P36873
P50281	P53680				P41236	P36915
P50402	P53801				P41567	P37268
P50479	P53990				P42166	P38571
P50914	P54278				P42566	P38935
P51116	P54289				P42771	P39656
P51397	P54619				P42773	P40616
P51553	P54762				P43487	P40763
P51668	P54802				P46013	P40818
P51858	P55011				P46108	P40937
P51991	P55265				P46109	P40938
P52272	P55268				P46821	P40967
P52298	P55786				P47755	P41226
P52434	P56199				P47985	P41240
P52565	P57081				P48047	P41252
P52655	P58107				P48382	P41743
P52926	P59780				P48634	P42025
P53004	P60510				P48637	P42224
P53365	P60709				P48643	P42285
P53367	P60891				P48681	P42336
P53803	P61006				P48960	P42338
P53814	P61020				P49005	P42345
P53999	P61106				P49247	P42356
P54259	P61158				P49459	P42695
P54725	P61160				P49585	P42704
P54727	P61163				P49720	P42858
P55084	P61224				P49756	P43007
P55347	P61586				P49773	P43155
P55769	P61962				P49790	P43246
P56181	P61966				P49903	P43250
P56277	P62136				P49959	P43359
P56381	P62380				P50213	P43378
P56385	P62714				P50454	P43405
P56537	P62745				P50502	P45983
P56945	P62834				P50548	P46020
P56962	P62837				P50552	P46063
P60866	P62873				P50579	P46199
P60900	P62877				P50995	P46459
P60903	P62879				P51452	P46734
P60983	P63010				P51570	P46934
P61081	P63167				P51610	P46977
P61254	P68032				P51948	P47897
P61353	P68366				P51970	P48147
P61513	P68400				P52435	P48454
P61604	P78312				P52594	P48556
P61927	P78362				P52597	P48729
P61956	P78536				P52657	P48739
P61981	P78549				P52747	P49257
P62081	P83436				P52756	P49419
P62195	P84085				P52758	P49588
P62256	P98155				P52815	P49589
P62263	P98172				P52943	P49590
P62266	Q00169				P52948	P49642
P62269	Q00610				P53384	P49643
P62273	Q00987				P53582	P49674
P62308	Q01082				P53597	P49736
P62312	Q01433				P53634	P49755
P62316	Q01484				P54105	P49840
P62328	Q01518				P54132	P49841
P62424	Q02218				P54277	P49916
P62633	Q02487				P54819	P50148
P62750	Q03001				P55010	P50416
P62753	Q03135				P55036	P50570
P62805	Q04656				P55072	P50747
P62826	Q05469				P55081	P50750
P62841	Q05655				P55145	P51003
P62847	Q06203				P55199	P51149
P62851	Q06265				P55209	P51151
P62861	Q07075				P55210	P51153
P62875	Q07812				P55263	P51531
P62888	Q07817				P55327	P51532
P62891	Q07864				P55789	P51571
P62899	Q07954				P55795	P51580
P62910	Q08209				P55854	P51617
P62913	Q08722				P55957	P51648
P62917	Q08AE8				P56211	P51659
P62979	Q08J23				P56270	P51692
P62995	Q0PNE2				P57076	P51784
P63104	Q10469				P58546	P51787
P63165	Q12756				P58557	P51809
P63173	Q12769				P60174	P51812
P63241	Q12789				P60604	P51946
P63313	Q12824				P60660	P52209
P67809	Q12834				P60981	P52292
P68371	Q12893				P61024	P52294
P68431	Q12907				P61086	P52701
P78332	Q12931				P61088	P52732
P78345	Q12933				P61218	P52735
P78371	Q13042				P61289	P52788
P80217	Q13049				P61457	P52789
P80723	Q13057				P61758	P53007
P82650	Q13085				P61769	P53041
P82663	Q13098				P61916	P53350
P82664	Q13107				P61960	P53396
P82912	Q13263				P61970	P53611
P82914	Q13303				P61978	P53618
P82932	Q13308				P62072	P53621
P83731	Q13330				P62191	P53985
P83881	Q13418				P62253	P53992
P84098	Q13433				P62258	P54098
P84103	Q13443				P62306	P54136
P85037	Q13547				P62310	P54578
P98175	Q13555				P62318	P54646
P98179	Q13569				P62333	P54709
Q00403	Q13627				P62487	P54760
Q00577	Q13740				P62857	P54826
Q00587	Q13794				P62937	P54886
Q00796	Q13813				P62942	P55039
Q01081	Q13867				P62993	P55060
Q01130	Q13884				P63098	P55735
Q01804	Q13888				P63208	P55884
Q02127	Q13889				P63220	P56134
Q02224	Q14012				P63272	P56182
Q02556	Q14108				P63279	P56192
Q02878	Q14149				P67870	P56377
Q03113	Q14191				P67936	P56378
Q04724	Q14192				P68036	P56589
Q04726	Q14204				P68402	P57088
Q04727	Q14240				P78318	P57105
Q04864	Q14315				P78330	P57678
Q05519	Q14344				P78406	P57737
Q05D32	Q14554				P78417	P57740
Q06547	Q14571				P78540	P57772
Q06587	Q14674				P78559	P60228
Q07666	Q14683				P80303	P60468
Q07955	Q14684				P82094	P60763
Q08170	Q14789				P82909	P60953
Q08257	Q14790				P82970	P61009
Q08378	Q147X3				P82979	P61019
Q08752	Q14997				P83916	P61026
Q09028	Q15014				P84090	P61221
Q09472	Q15018				P84101	P61421
Q09666	Q15022				Q00059	P61619
Q0VDG4	Q15024				Q00613	P61764
Q0VGL1	Q15029				Q00688	P61964
Q12849	Q15046				Q01105	P62070
Q12959	Q15047				Q01167	P62140
Q12962	Q15061				Q01469	P62330
Q13043	Q15067				Q01658	P62820
Q13123	Q15118				Q01844	P63000
Q13137	Q15120				Q01850	P63092
Q13151	Q15149				Q01995	P63096
Q13188	Q15208				Q02790	P63244
Q13242	Q15291				Q02818	P67775
Q13243	Q15311				Q02952	P67812
Q13247	Q15392				Q03111	P69849
Q13310	Q15554				Q03154	P78310
Q13347	Q15649				Q03393	P78316
Q13363	Q15800				Q04206	P78344
Q13404	Q15811				Q04323	P78527
Q13416	Q15904				Q04760	P84077
Q13427	Q16270				Q04837	P84095
Q13428	Q16531				Q04917	P86790
Q13439	Q16533				Q05682	P98194
Q13480	Q16537				Q06323	Q00325
Q13487	Q16543				Q06830	Q00534
Q13501	Q16563				Q07021	Q00535
Q13509	Q16644				Q07157	Q00536
Q13526	Q16706				Q07866	Q01650
Q13541	Q16799				Q08117	Q01780
Q13561	Q16831				Q08379	Q01813
Q13595	Q16881				Q08623	Q02543
Q13765	Q2LD37				Q08AG7	Q02809
Q13796	Q2M389				Q0JRZ9	Q02880
Q13825	Q2T9J0				Q0VF96	Q02978
Q13868	Q2TAA5				Q0ZGT2	Q03426
Q13885	Q2TAY7				Q12765	Q03518
Q13901	Q2VPB7				Q12802	Q03701
Q13907	Q2VPK5				Q12872	Q04446
Q13952	Q32NB8				Q12904	Q04637
Q14011	Q3KRA9				Q12972	Q05086
Q14147	Q3LXA3				Q13015	Q05397
Q14151	Q3V6T2				Q13126	Q05513
Q14186	Q460N5				Q13153	Q05639
Q14247	Q4G0N4				Q13158	Q06124
Q14331	Q4KMQ2				Q13162	Q06136
Q14498	Q5H9L4				Q13177	Q06210
Q14517	Q5JRA6				Q13185	Q06330
Q14657	Q5JRX3				Q13217	Q06481
Q14671	Q5MNZ6				Q13227	Q06546
Q14781	Q5NDL2				Q13268	Q06609
Q14919	Q5ST30				Q13283	Q07960
Q14978	Q5SXM2				Q13287	Q08211
Q14CS0	Q5T440				Q13371	Q08380
Q15011	Q5T4S7				Q13405	Q08426
Q15038	Q5T7W0				Q13432	Q08945
Q15050	Q5TBB1				Q13435	Q08AF3
Q15054	Q5TKA1				Q13442	Q08AM6
Q15059	Q5VSL9				Q13485	Q09161
Q15126	Q5VWQ0				Q13542	Q10471
Q15154	Q5VWZ2				Q13573	Q10472
Q15185	Q5XKP0				Q13625	Q10567
Q15233	Q5ZPR3				Q13643	Q10570
Q15365	Q68CP9				Q13951	Q12768
Q15369	Q68CQ4				Q14019	Q12788
Q15390	Q68D85				Q14061	Q12797
Q15424	Q68E01				Q14103	Q12830
Q15434	Q69YN2				Q14118	Q12846
Q15459	Q69YN4				Q14126	Q12894
Q15528	Q6A555				Q14157	Q12905
Q15643	Q6GMV2				Q14160	Q12965
Q15648	Q6IA69				Q14181	Q12979
Q15651	Q6IA86				Q14197	Q12982
Q15773	Q6ICG6				Q14207	Q12996
Q15819	Q6N069				Q14241	Q13017
Q15843	Q6NUK1				Q14244	Q13045
Q15906	Q6NUQ4				Q14257	Q13131
Q16186	Q6NVH7				Q14320	Q13144
Q16363	Q6NYC1				Q14444	Q13155
Q16540	Q6P087				Q14676	Q13190
Q16625	Q6P158				Q14686	Q13200
Q16629	Q6P1X5				Q14687	Q13206
Q16630	Q6P2E9				Q14696	Q13232
Q16637	Q6P2H8				Q14847	Q13257
Q16774	Q6P2Q9				Q14966	Q13309
Q16777	Q6P3W7				Q15003	Q13322
Q16836	Q6P4E1				Q15007	Q13362
Q16864	Q6PCE3				Q15019	Q13423
Q2M1P5	Q6PGP7				Q15025	Q13425
Q2M2I8	Q6PIJ6				Q15056	Q13444
Q2WEN9	Q6R327				Q15075	Q13445
Q32P28	Q6UVK1				Q15102	Q13464
Q3B726	Q6UW68				Q15121	Q13490
Q3KRA6	Q6UW78				Q15170	Q13492
Q3MHD2	Q6UWI4				Q15181	Q13505
Q3ZCW2	Q6UWU4				Q15276	Q13523
Q4G0J3	Q6UWY0				Q15287	Q13557
Q4VCS5	Q6UXD5				Q15293	Q13564
Q53F19	Q6V0I7				Q15366	Q13572
Q53FT3	Q6V1X1				Q15370	Q13613
Q53GG5	Q6YP21				Q15398	Q13614
Q53H96	Q6ZMR3				Q15404	Q13615
Q53LP3	Q6ZNW5				Q15417	Q13616
Q53RE8	Q6ZSZ5				Q15427	Q13617
Q5BKY9	Q709C8				Q15428	Q13618
Q5BKZ1	Q70CQ3				Q15435	Q13619
Q5EBL4	Q71UM5				Q15527	Q13620
Q5F1R6	Q7L2H7				Q15532	Q13636
Q5HYI8	Q7L311				Q15599	Q13637
Q5HYK7	Q7L576				Q15628	Q13724
Q5JR59	Q7L5Y9				Q15633	Q13769
Q5M775	Q7L9L4				Q15637	Q13838
Q5QJ74	Q7Z2E3				Q15642	Q13895
Q5QJE6	Q7Z2K6				Q15652	Q13948
Q5QNW6	Q7Z3T8				Q15653	Q14008
Q5SQI0	Q7Z449				Q15691	Q14106
Q5SSJ5	Q7Z4H7				Q15714	Q14141
Q5SXM8	Q7Z5G4				Q15717	Q14145
Q5T0W9	Q7Z6Z7				Q15723	Q14152
Q5T200	Q7Z7A3				Q15750	Q14165
Q5T280	Q7Z7L7				Q15785	Q14166
Q5T3J3	Q7Z7N9				Q15834	Q14185
Q5T5P2	Q86T24				Q15942	Q14202
Q5T5U3	Q86TI2				Q16181	Q14203
Q5T653	Q86TM6				Q16204	Q14232
Q5T6F2	Q86TV6				Q16514	Q14258
Q5T9S5	Q86U70				Q16527	Q14318
Q5TCQ9	Q86UA1				Q16576	Q14527
Q5TZA2	Q86UE4				Q16626	Q14534
Q5VT52	Q86UV5				Q16643	Q14558
Q5VTR2	Q86V97				Q16658	Q14562
Q5VWJ9	Q86VN1				Q16718	Q14566
Q641Q2	Q86VR2				Q16740	Q14592
Q66GS9	Q86W33				Q16775	Q14651
Q66PJ3	Q86W42				Q16851	Q14667
Q69YQ0	Q86W56				Q16890	Q14669
Q69YU5	Q86X40				Q17R31	Q14690
Q6DD87	Q86XI2				Q1KMD3	Q14692
Q6IBW4	Q86XP1				Q1MSJ5	Q14697
Q6ICB0	Q86Y39				Q2KHR2	Q14738
Q6IPR1	Q86YH6				Q2KHR3	Q14839
Q6N021	Q8IV08				Q2TAM9	Q14914
Q6NW29	Q8IV38				Q2TBE0	Q14974
Q6NZ67	Q8IWA0				Q32MZ4	Q14980
Q6NZI2	Q8IWA5				Q3KQU3	Q14BN4
Q6P0Q8	Q8IWB7				Q3YEC7	Q14C86
Q6P1J9	Q8IWB9				Q49B96	Q14CX7
Q6P1K2	Q8IWV8				Q49MG5	Q15005
Q6P1L8	Q8IWZ6				Q4LE39	Q15008
Q6P3W2	Q8IX04				Q4V328	Q15020
Q6P4R8	Q8IX18				Q4VC31	Q15021
Q6P5R6	Q8IXI2				Q53EZ4	Q15031
Q6PIW4	Q8IY18				Q53H82	Q15036
Q6PK04	Q8IYD8				Q53HC9	Q15042
Q6PK81	Q8IYM0				Q53QV2	Q15043
Q6QNY0	Q8IYQ7				Q53S33	Q15057
Q6ULP2	Q8IYS2				Q53T59	Q15058
Q6UUV9	Q8IZ69				Q58WW2	Q15070
Q6UVJ0	Q8IZ81				Q5BKU9	Q15084
Q6UWI2	Q8IZ83				Q5EBL8	Q15257
Q6UWS5	Q8IZA0				Q5HYW2	Q15269
Q6UX04	Q8IZX4				Q5JS54	Q15286
Q6VEQ5	Q8N0Y7				Q5JSZ5	Q15334
Q6W2J9	Q8N1B4				Q5JTD0	Q15345
Q6WKZ4	Q8N283				Q5JTJ3	Q15363
Q6XZF7	Q8N3C0				Q5JTV8	Q15382
Q6Y7W6	Q8N3U4				Q5JVS0	Q15386
Q6ZMI0	Q8N442				Q5PSV4	Q15393
Q6ZMU5	Q8N465				Q5RKV6	Q15418
Q6ZN17	Q8N4V1				Q5SW79	Q15436
Q6ZSJ8	Q8N543				Q5T013	Q15437
Q6ZSR9	Q8N5C6				Q5T0N5	Q15477
Q6ZTI6	Q8N5M1				Q5T2D3	Q15526
Q6ZTU2	Q8N8J7				Q5T3I0	Q15542
Q6ZVM7	Q8N999				Q5T481	Q15631
Q6ZWJ1	Q8N9B5				Q5T5Y3	Q15645
Q70EL1	Q8N9F7				Q5T8P6	Q15678
Q70Z53	Q8N9V3				Q5TCZ1	Q15738
Q71RC2	Q8NAV1				Q5TDH0	Q15746
Q71UI9	Q8NB14				Q5U5Q3	Q15758
Q75N03	Q8NB46				Q5U5X0	Q15796
Q76L83	Q8NB49				Q5VUA4	Q15813
Q7L266	Q8NB78				Q5VUJ6	Q15907
Q7L8W6	Q8NBF6				Q5VUM1	Q15910
Q7RTV0	Q8NBJ4				Q674X7	Q15911
Q7Z2W9	Q8NBM4				Q68CZ2	Q16134
Q7Z309	Q8NBM8				Q68D10	Q16222
Q7Z3B4	Q8NBU5				Q69YH5	Q16512
Q7Z3K3	Q8NBZ7				Q6AI12	Q16513
Q7Z417	Q8NC60				Q6DKK2	Q16539
Q7Z434	Q8NCC3				Q6EEV4	Q16795
Q7Z4G1	Q8NCE2				Q6EEV6	Q16822
Q7Z4V5	Q8NCM8				Q6FI81	Q16850
Q7Z589	Q8ND04				Q6FIF0	Q16880
Q7Z6B0	Q8ND76				Q6GMV3	Q1L5Z9
Q7Z6M1	Q8NFW8				Q6I9Y2	Q29RF7
Q7Z739	Q8NG31				Q6IAA8	Q2NKX8
Q7Z7F0	Q8NHP6				Q6IBS0	Q2NL82
Q7Z7F7	Q8NHP8				Q6IQ23	Q2TAL8
Q7Z7H8	Q8NHQ9				Q6NVY1	Q3SXM5
Q86U28	Q8NHU6				Q6NXT1	Q3ZCQ8
Q86U42	Q8NI27				Q6NYC8	Q4G0F5
Q86UE8	Q8TAF3				Q6NZY4	Q4G148
Q86UU0	Q8TAT6				Q6P161	Q4G176
Q86VM9	Q8TB36				Q6P1N0	Q4J6C6
Q86VS8	Q8TBB5				Q6P1N9	Q4KMP7
Q86WQ0	Q8TBC3				Q6P1X6	Q4ZIN3
Q86WR0	Q8TBC4				Q6P2M8	Q53GQ0
Q86WR7	Q8TDQ7				Q6P4F2	Q53GS7
Q86X83	Q8TDY2				Q6P597	Q53GS9
Q86XN7	Q8TED0				Q6P6B1	Q53H12
Q86XW9	Q8TED1				Q6P6C2	Q53R41
Q86XZ4	Q8TEV9				Q6PID6	Q587I9
Q86YP4	Q8WTV0				Q6PJT7	Q5BJD5
Q8IU81	Q8WU76				Q6QNY1	Q5BJF2
Q8IUD2	Q8WUA4				Q6SPF0	Q5BJH7
Q8IUF1	Q8WUF8				Q6UB99	Q5C9Z4
Q8IVS2	Q8WUI4				Q6UN15	Q5H9R7
Q8IVV7	Q8WVM8				Q6UWZ7	Q5J8M3
Q8IVW6	Q8WVQ1				Q6UXH1	Q5JPH6
Q8IWC1	Q8WVS4				Q6VMQ6	Q5JTH9
Q8IWE2	Q8WVV9				Q6WCQ1	Q5JTZ9
Q8IWJ2	Q8WVX3				Q6ZMZ3	Q5JU69
Q8IWS0	Q8WWV3				Q6ZNC4	Q5JVF3
Q8IXK0	Q8WXG6				Q6ZRV2	Q5PRF9
Q8IXM2	Q8WXH0				Q70E73	Q5R372
Q8IXM3	Q8WY22				Q712K3	Q5RI15
Q8IXQ3	Q8WYA6				Q71DI3	Q5SQN1
Q8IXQ4	Q92466				Q71F23	Q5SRE5
Q8IXZ2	Q92520				Q76FK4	Q5SWX8
Q8IY63	Q92542				Q7L4I2	Q5SY16
Q8IYB3	Q92547				Q7L804	Q5T160
Q8IYL3	Q92552				Q7LBR1	Q5T447
Q8IZD4	Q92560				Q7Z3E2	Q5T8D3
Q8IZP0	Q92604				Q7Z422	Q5T9A4
Q8N0X7	Q92667				Q7Z4H3	Q5TA45
Q8N129	Q92696				Q7Z4H8	Q5TAX3
Q8N257	Q92747				Q7Z5J4	Q5TFE4
Q8N2M8	Q92791				Q7Z5L9	Q5VIR6
Q8N2Z9	Q92793				Q7Z6E9	Q5VT66
Q8N300	Q92854				Q7Z6K5	Q5VTL8
Q8N370	Q92888				Q7Z6V5	Q5VW32
Q8N4T8	Q92900				Q7Z7C8	Q5VYK3
Q8N573	Q92930				Q7Z7K0	Q5VZE5
Q8N5P1	Q92979				Q86SQ0	Q5VZK9
Q8N668	Q92995				Q86SZ2	Q5VZL5
Q8N684	Q93008				Q86TS9	Q5W0V3
Q8N6N3	Q93034				Q86U90	Q5XUX1
Q8N954	Q93050				Q86UD0	Q658Y4
Q8N983	Q969L2				Q86UP2	Q6DD88
Q8N9M5	Q969M7				Q86V48	Q6DKJ4
Q8N9T8	Q969P0				Q86V81	Q6IAN0
Q8N9V7	Q969U7				Q86V88	Q6IN85
Q8N9Z9	Q969V5				Q86W92	Q6L8Q7
Q8NB90	Q969Z3				Q86X29	Q6NSI4
Q8NDD1	Q96A26				Q86X76	Q6NSJ5
Q8NDI1	Q96AC1				Q86YR5	Q6NUM9
Q8NDT2	Q96AG4				Q8IVM0	Q6P179
Q8NDV7	Q96BM9				Q8IW45	Q6P1M0
Q8NDZ2	Q96BR1				Q8IW50	Q6P1Q9
Q8NEY8	Q96BY9				Q8IWD4	Q6P1R4
Q8NEZ2	Q96CB9				Q8IWL3	Q6P2C8
Q8NFX7	Q96CU9				Q8IWZ8	Q6P3X3
Q8NG68	Q96CW6				Q8IX90	Q6P4A7
Q8NGI2	Q96DG6				Q8IXL7	Q6P4H8
Q8NHG7	Q96DI7				Q8IXS6	Q6P996
Q8NHQ8	Q96DR7				Q8IY31	Q6P9B9
Q8NI08	Q96DT7				Q8IY57	Q6PD62
Q8NI22	Q96EB1				Q8IY67	Q6PI48
Q8NI35	Q96EK5				Q8IY92	Q6PI78
Q8TAD8	Q96EX3				Q8IYH5	Q6PIU2
Q8TB37	Q96F07				Q8IYS1	Q6PJG6
Q8TB72	Q96FN9				Q8IZ21	Q6PK18
Q8TBF4	Q96G03				Q8IZ73	Q6PML9
Q8TBX8	Q96GG9				Q8IZQ5	Q6SJ93
Q8TC26	Q96GW9				Q8N183	Q6UB35
Q8TD16	Q96GX9				Q8N1G4	Q6UW02
Q8TDH9	Q96HD1				Q8N302	Q6UW56
Q8TDP1	Q96HE7				Q8N3F8	Q6UW63
Q8TE02	Q96HH6				Q8N3X1	Q6VY07
Q8TEA1	Q96HN2				Q8N488	Q6XQN6
Q8TEU7	Q96HV5				Q8N4P3	Q6Y1H2
Q8WU90	Q96I45				Q8N5F7	Q6ZMG9
Q8WUD4	Q96I51				Q8N5I9	Q6ZNB6
Q8WUF5	Q96JQ2				Q8N5L8	Q6ZRP7
Q8WUH6	Q96KP4				Q8N5M4	Q6ZRS2
Q8WV93	Q96L91				Q8N5N7	Q6ZS17
Q8WVK7	Q96LI5				Q8N5W9	Q6ZT07
Q8WVL7	Q96M96				Q8N6M0	Q6ZW49
Q8WW01	Q96MX6				Q8N6N7	Q6ZXV5
Q8WW12	Q96N67				Q8N7H5	Q709F0
Q8WW59	Q96P11				Q8N8E3	Q7KYR7
Q8WWK9	Q96PC3				Q8N8N7	Q7KZ85
Q8WWX9	Q96PE3				Q8N8S7	Q7KZF4
Q8WWY3	Q96Q45				Q8N9N7	Q7L1Q6
Q8WXA9	Q96Q89				Q8N9N8	Q7L1T6
Q8WXC6	Q96QD8				Q8NBT2	Q7L2E3
Q8WXE1	Q96QZ7				Q8NC51	Q7L523
Q8WXW3	Q96RL7				Q8NCF5	Q7L5D6
Q8WYL5	Q96RR1				Q8NCN4	Q7L5N7
Q8WYQ5	Q96S55				Q8NCW5	Q7L775
Q8WZA0	Q96S66				Q8ND24	Q7L7X3
Q92522	Q96SQ9				Q8ND56	Q7L8L6
Q92530	Q96ST3				Q8NFC6	Q7LGA3
Q92576	Q96T51				Q8NFD5	Q7Z2T5
Q92585	Q99442				Q8NFH3	Q7Z2Z2
Q92615	Q99504				Q8NFH5	Q7Z392
Q92625	Q99549				Q8NFP7	Q7Z3B0
Q92688	Q99575				Q8NFV4	Q7Z3C6
Q92733	Q99595				Q8NFZ8	Q7Z3E5
Q92734	Q99665				Q8NG27	Q7Z3U7
Q92796	Q99707				Q8NHZ8	Q7Z406
Q92804	Q99717				Q8TA86	Q7Z460
Q92805	Q99732				Q8TAA5	Q7Z478
Q92871	Q99735				Q8TAE8	Q7Z4G4
Q92934	Q99741				Q8TAV0	Q7Z4Q2
Q93077	Q99808				Q8TBC5	Q7Z4W1
Q93096	Q99828				Q8TCC3	Q7Z5K2
Q969E8	Q99871				Q8TCD5	Q7Z6G8
Q969G3	Q99956				Q8TCF1	Q7Z6M4
Q969G5	Q99996				Q8TDR0	Q7Z7E8
Q969G6	Q9BQ52				Q8TEW0	Q7Z7H5
Q969H8	Q9BQA1				Q8TF01	Q7Z7L1
Q969J2	Q9BQE4				Q8TF46	Q86SF2
Q969L4	Q9BQK8				Q8TF74	Q86TB9
Q969Q0	Q9BQL6				Q8WTS6	Q86TU7
Q969T7	Q9BR61				Q8WU79	Q86U38
Q96A35	Q9BRG1				Q8WUA2	Q86U86
Q96A73	Q9BRJ7				Q8WUB8	Q86US8
Q96AB6	Q9BRN9				Q8WUN7	Q86UY8
Q96AE4	Q9BRP1				Q8WUR7	Q86V21
Q96AT1	Q9BRP4				Q8WUW1	Q86VP6
Q96B23	Q9BRQ8				Q8WUZ0	Q86VX2
Q96B36	Q9BRR6				Q8WV07	Q86W34
Q96BK5	Q9BS40				Q8WVC0	Q86W50
Q96C19	Q9BT73				Q8WVJ2	Q86WA8
Q96C57	Q9BTC8				Q8WVK2	Q86WB0
Q96C86	Q9BTF0				Q8WWH5	Q86WJ1
Q96C90	Q9BTU6				Q8WWI1	Q86WT1
Q96CB8	Q9BTY2				Q8WWM7	Q86X55
Q96CN9	Q9BUI4				Q8WX93	Q86Y07
Q96CV9	Q9BUR4				Q8WXD5	Q86Y56
Q96CX2	Q9BV44				Q8WXF1	Q86YB8
Q96DA6	Q9BV73				Q8WXI9	Q86YD1
Q96DF8	Q9BV81				Q8WXX5	Q86YS6
Q96DH6	Q9BV94				Q92541	Q86YS7
Q96DV4	Q9BW19				Q92558	Q8IUH4
Q96E11	Q9BWD1				Q92599	Q8IUR7
Q96E14	Q9BWT3				Q92665	Q8IWA4
Q96E39	Q9BWW4				Q92686	Q8IXB1
Q96ED9	Q9BX67				Q92783	Q8IXH7
Q96EN9	Q9BXP2				Q92844	Q8IXI1
Q96EQ0	Q9BXR0				Q92890	Q8IXJ6
Q96EV2	Q9BXW6				Q92917	Q8IY17
Q96EV8	Q9BXY0				Q92945	Q8IY37
Q96EY1	Q9BY44				Q93052	Q8IY95
Q96G28	Q9BY67				Q93062	Q8IYB1
Q96GC5	Q9BYB4				Q93070	Q8IYB8
Q96GD0	Q9BYK8				Q969E4	Q8IYI6
Q96GD3	Q9BYT8				Q969J3	Q8IYU8
Q96GK7	Q9BZ67				Q969K3	Q8IZC4
Q96GY3	Q9BZD4				Q969S3	Q8IZE3
Q96HC4	Q9BZE1				Q96A49	Q8IZH2
Q96HR8	Q9BZE4				Q96AJ9	Q8IZL8
Q96I15	Q9BZH6				Q96AT9	Q8N122
Q96I25	Q9BZJ0				Q96AY3	Q8N123
Q96IK1	Q9BZQ6				Q96B45	Q8N163
Q96IQ9	Q9C0B1				Q96B49	Q8N1F7
Q96IZ7	Q9C0C9				Q96B54	Q8N1F8
Q96JB3	Q9C0H2				Q96B97	Q8N1G2
Q96JN0	Q9C0I1				Q96BD5	Q8N2F6
Q96JY6	Q9GZM5				Q96BJ3	Q8N2G8
Q96K21	Q9GZX9				Q96BP2	Q8N2K0
Q96KB5	Q9H061				Q96BR5	Q8N2K1
Q96KQ4	Q9H0D6				Q96BZ8	Q8N357
Q96L96	Q9H0N0				Q96C01	Q8N392
Q96M94	Q9H0Q3				Q96C23	Q8N3P4
Q96MF7	Q9H0U9				Q96C92	Q8N5D0
Q96MU7	Q9H0V9				Q96CP2	Q8N5K1
Q96MW1	Q9H0X4				Q96CS2	Q8N612
Q96MX3	Q9H173				Q96CT7	Q8N6R0
Q96NB3	Q9H1A4				Q96DE0	Q8N726
Q96NT0	Q9H1E5				Q96DE5	Q8N766
Q96PE2	Q9H2C0				Q96E29	Q8N7R7
Q96PK6	Q9H330				Q96EI5	Q8N8Q8
Q96PV7	Q9H3C7				Q96EK4	Q8N9N2
Q96RF0	Q9H3K2				Q96EL3	Q8NAT1
Q96RK0	Q9H3L0				Q96EP5	Q8NBF2
Q96RU3	Q9H3N1				Q96ES7	Q8NBI6
Q96S44	Q9H3S7				Q96EU6	Q8NBJ5
Q96S59	Q9H410				Q96EY4	Q8NBL1
Q96T37	Q9H479				Q96EY8	Q8NBP0
Q96T60	Q9H496				Q96F24	Q8NBQ5
Q99081	Q9H6D7				Q96F45	Q8NC54
Q99417	Q9H6Q4				Q96F63	Q8NCE0
Q99447	Q9H6R0				Q96F86	Q8NCN5
Q99470	Q9H6R3				Q96FH0	Q8NE01
Q99497	Q9H6X2				Q96FT9	Q8NE86
Q99538	Q9H6Y7				Q96G01	Q8NEB9
Q99547	Q9H7T9				Q96G25	Q8NEZ5
Q99550	Q9H7Z7				Q96G61	Q8NF37
Q99576	Q9H871				Q96GA3	Q8NFQ8
Q99590	Q9H8H3				Q96GS4	Q8NHH9
Q99615	Q9H8K7				Q96HQ2	Q8NHM5
Q99633	Q9H8T0				Q96HY6	Q8NI36
Q99661	Q9H8V3				Q96I23	Q8NI60
Q99715	Q9H920				Q96I24	Q8TAG9
Q99719	Q9H9P8				Q96IP4	Q8TB03
Q99729	Q9H9Y6				Q96IU4	Q8TBQ9
Q99759	Q9HA64				Q96IZ0	Q8TC07
Q99848	Q9HAB8				Q96JP5	Q8TC12
Q99966	Q9HAD4				Q96K17	Q8TCE6
Q9BPX5	Q9HAV0				Q96KM6	Q8TCJ2
Q9BPZ3	Q9HAW4				Q96LB3	Q8TCT9
Q9BQ15	Q9HB90				Q96LT9	Q8TCX1
Q9BQ48	Q9HBL7				Q96M27	Q8TD19
Q9BQC3	Q9HC56				Q96NC0	Q8TDB6
Q9BQC6	Q9HCK8				Q96P16	Q8TEM1
Q9BQD3	Q9HCS7				Q96PE7	Q8TEQ6
Q9BQI0	Q9HD40				Q96PU8	Q8TEX9
Q9BQI6	Q9NNW5				Q96Q83	Q8TF05
Q9BRA2	Q9NPF0				Q96QR8	Q8WTT2
Q9BRJ2	Q9NPF4				Q96R05	Q8WTW3
Q9BRK4	Q9NPH2				Q96RL1	Q8WUA7
Q9BRK5	Q9NQ34				Q96RN5	Q8WUK0
Q9BRQ0	Q9NQZ2				Q96RT1	Q8WUM0
Q9BRT9	Q9NR09				Q96SB3	Q8WUQ7
Q9BS16	Q9NR31				Q96SI1	Q8WVC6
Q9BSD7	Q9NR50				Q96SZ5	Q8WVT3
Q9BSQ5	Q9NRL2				Q96T17	Q8WVX9
Q9BT25	Q9NRN7				Q96T58	Q8WWC4
Q9BTA9	Q9NRW1				Q99426	Q8WX92
Q9BTY7	Q9NRX1				Q99436	Q8WXA3
Q9BUE6	Q9NRY6				Q99439	Q92499
Q9BUF5	Q9NS86				Q99459	Q92504
Q9BUJ2	Q9NSD9				Q99471	Q92538
Q9BUL8	Q9NU22				Q99543	Q92540
Q9BUL9	Q9NUN5				Q99584	Q92544
Q9BUP0	Q9NUU7				Q99598	Q92572
Q9BUQ8	Q9NV88				Q99611	Q92575
Q9BUT9	Q9NV96				Q99614	Q92600
Q9BV29	Q9NVF7				Q99618	Q92614
Q9BV86	Q9NVG8				Q99622	Q92616
Q9BVC3	Q9NVH0				Q99627	Q92620
Q9BVC5	Q9NVH6				Q99653	Q92621
Q9BVM4	Q9NVP2				Q99700	Q92643
Q9BW30	Q9NVR0				Q99714	Q92769
Q9BW83	Q9NVU7				Q99733	Q92797
Q9BW85	Q9NVX2				Q99747	Q92830
Q9BWC9	Q9NW08				Q99757	Q92878
Q9BWT6	Q9NWM3				Q99961	Q92889
Q9BX40	Q9NWS8				Q99962	Q92896
Q9BXH1	Q9NWZ5				Q9BPU6	Q92905
Q9BXP5	Q9NX14				Q9BQ04	Q92947
Q9BYD6	Q9NX47				Q9BQ61	Q92966
Q9BYG3	Q9NX74				Q9BRJ6	Q92973
Q9BYJ9	Q9NXH9				Q9BRP8	Q92974
Q9BYN0	Q9NXN4				Q9BRQ6	Q92989
Q9BYN8	Q9NXR7				Q9BRT2	Q92990
Q9BYW2	Q9NXW2				Q9BRT6	Q92993
Q9BZI7	Q9NYH9				Q9BRV8	Q93009
Q9C005	Q9NYI0				Q9BRX5	Q93074
Q9C040	Q9NYU1				Q9BS26	Q969E2
Q9C0B5	Q9NYU2				Q9BSH4	Q969F9
Q9C0J8	Q9NZL4				Q9BSL1	Q969H6
Q9GZP4	Q9NZM1				Q9BSY4	Q969N2
Q9GZQ3	Q9P0N9				Q9BT09	Q969Q5
Q9GZT3	Q9P0V3				Q9BT23	Q969V3
Q9H0E3	Q9P209				Q9BT43	Q969X5
Q9H0G5	Q9P265				Q9BT78	Q969Z0
Q9H0H5	Q9P273				Q9BTA0	Q96A33
Q9H0N5	Q9P2B2				Q9BTC0	Q96A65
Q9H0U6	Q9P2D6				Q9BTD8	Q96AE7
Q9H0Z9	Q9P2I0				Q9BTE1	Q96AG3
Q9H1E3	Q9P2K8				Q9BTE6	Q96AX1
Q9H299	Q9P2M7				Q9BTK6	Q96BN8
Q9H2G2	Q9P2N7				Q9BTL3	Q96BP3
Q9H2J4	Q9P2R7				Q9BTT0	Q96BQ5
Q9H2K0	Q9P2X0				Q9BTT4	Q96BW9
Q9H2W6	Q9UBF8				Q9BTZ2	Q96CM8
Q9H3H1	Q9UBL3				Q9BU02	Q96CS3
Q9H425	Q9UBN6				Q9BU61	Q96CW1
Q9H446	Q9UBQ6				Q9BU76	Q96CW5
Q9H467	Q9UBS0				Q9BU89	Q96D46
Q9H4A3	Q9UBT2				Q9BUH6	Q96D53
Q9H4G0	Q9UBW8				Q9BUL5	Q96DM3
Q9H4P4	Q9UDW1				Q9BV19	Q96EE3
Q9H5H4	Q9UEY8				Q9BV57	Q96EF0
Q9H5N1	Q9UGI8				Q9BV68	Q96EL2
Q9H6E4	Q9UHD2				Q9BVG4	Q96ER3
Q9H6K5	Q9UHJ6				Q9BVJ6	Q96EU7
Q9H6Y2	Q9UHN6				Q9BVL2	Q96EY7
Q9H6Z4	Q9UHP3				Q9BVM2	Q96FS4
Q9H7C9	Q9UIQ6				Q9BVW5	Q96FV9
Q9H7E2	Q9UJ70				Q9BW61	Q96G23
Q9H7Z6	Q9UJ83				Q9BW71	Q96GD4
Q9H875	Q9UJX5				Q9BWF3	Q96GE9
Q9H8M2	Q9UJY4				Q9BWJ5	Q96GF1
Q9H8Y8	Q9UK59				Q9BWU0	Q96GJ1
Q9H9B1	Q9UK73				Q9BX63	Q96GM8
Q9HA90	Q9UKG1				Q9BX68	Q96H55
Q9HAF1	Q9UKI8				Q9BXF6	Q96HW7
Q9HAH7	Q9UKT4				Q9BXS6	Q96HY7
Q9HB21	Q9UKV8				Q9BXV9	Q96I36
Q9HBL0	Q9UL25				Q9BY32	Q96I59
Q9HCD5	Q9UL26				Q9BY42	Q96IG2
Q9HCE5	Q9UL63				Q9BY43	Q96IX5
Q9HCN8	Q9ULE6				Q9BY77	Q96J02
Q9HD26	Q9ULH1				Q9BY89	Q96JB2
Q9HD34	Q9ULP9				Q9BYC8	Q96JB5
Q9HD42	Q9ULT8				Q9BYD1	Q96JB8
Q9HDC5	Q9UM00				Q9BYG5	Q96JH7
Q9NP61	Q9UMS4				Q9BYV8	Q96JJ3
Q9NP79	Q9UNI6				Q9BZE9	Q96JJ7
Q9NP97	Q9UNM6				Q9BZL4	Q96JN8
Q9NPA3	Q9UNN5				Q9BZM1	Q96K76
Q9NPE2	Q9UNN8				Q9BZV1	Q96KG9
Q9NPI1	Q9UNY4				Q9C0C2	Q96KP1
Q9NQ92	Q9UPN3				Q9GZR2	Q96KR6
Q9NQA3	Q9UPN9				Q9GZS3	Q96L58
Q9NQE9	Q9UPR3				Q9GZT6	Q96L92
Q9NQS1	Q9UPT9				Q9GZT8	Q96ME1
Q9NQT5	Q9UPU7				Q9GZT9	Q96NB2
Q9NQY0	Q9UPW5				Q9GZU8	Q96NE9
Q9NR12	Q9UQ49				Q9GZV5	Q96NW4
Q9NR28	Q9UQ90				Q9GZZ1	Q96P47
Q9NR45	Q9Y217				Q9H098	Q96P48
Q9NRG0	Q9Y241				Q9H0B6	Q96P70
Q9NRS6	Q9Y243				Q9H0C8	Q96Q15
Q9NRX2	Q9Y277				Q9H0E2	Q96QK1
Q9NRX4	Q9Y285				Q9H0E9	Q96RK4
Q9NS73	Q9Y287				Q9H0L4	Q96RQ1
Q9NSI2	Q9Y289				Q9H0R4	Q96RS6
Q9NTZ6	Q9Y2A7				Q9H0W9	Q96RU2
Q9NU23	Q9Y2G3				Q9H1B7	Q96S52
Q9NUG6	Q9Y2G5				Q9H1K1	Q96SB4
Q9NUL7	Q9Y2H6				Q9H204	Q96SB8
Q9NV56	Q9Y2I7				Q9H2D6	Q96SK2
Q9NVZ3	Q9Y2L5				Q9H2H8	Q96SU4
Q9NW81	Q9Y2U9				Q9H2P0	Q96SY0
Q9NWB6	Q9Y320				Q9H307	Q96SZ6
Q9NWF9	Q9Y385				Q9H361	Q96T76
Q9NWH9	Q9Y399				Q9H3H3	Q96TA1
Q9NWU5	Q9Y3A3				Q9H3K6	Q96TA2
Q9NWY4	Q9Y3E5				Q9H3P2	Q96TC7
Q9NX01	Q9Y485				Q9H3Q1	Q99460
Q9NX55	Q9Y487				Q9H444	Q99523
Q9NX63	Q9Y490				Q9H488	Q99536
Q9NXW9	Q9Y4A5				Q9H4I2	Q99567
Q9NY12	Q9Y4B6				Q9H582	Q99570
Q9NY27	Q9Y4C1				Q9H6F5	Q99613
Q9NYF8	Q9Y4E8				Q9H6T3	Q99643
Q9NYR9	Q9Y4I1				Q9H773	Q99720
Q9NYV4	Q9Y4K3				Q9H788	Q99797
Q9NZE8	Q9Y4P8				Q9H792	Q99805
Q9NZI8	Q9Y4X5				Q9H7N4	Q99829
Q9NZZ3	Q9Y570				Q9H7S9	Q99873
Q9P015	Q9Y584				Q9H814	Q99942
Q9P016	Q9Y5E1				Q9H832	Q99943
Q9P086	Q9Y5M8				Q9H910	Q99959
Q9P0J7	Q9Y5P6				Q9H939	Q9BPX3
Q9P0K7	Q9Y5U8				Q9H9H4	Q9BPX6
Q9P0M9	Q9Y5U9				Q9H9L3	Q9BQ39
Q9P0R6	Q9Y5X1				Q9H9R9	Q9BQ70
Q9P0S2	Q9Y619				Q9HAU0	Q9BQ75
Q9P0W2	Q9Y624				Q9HAV7	Q9BQA9
Q9P1F3	Q9Y6A9				Q9HB09	Q9BQG0
Q9P1Y6	Q9Y6D5				Q9HB71	Q9BQG2
Q9P270	Q9Y6I9				Q9HBK9	Q9BQS8
Q9P287	Q9Y6M5				Q9HBM1	Q9BRR3
Q9P2E9	Q9Y6V7				Q9HBM6	Q9BRX8
Q9UBE0	Q9Y6X3				Q9HC38	Q9BSF4
Q9UBI1					Q9HC52	Q9BSJ2
Q9UBI6					Q9HCJ3	Q9BSJ8
Q9UBP0					Q9HD15	Q9BSR8
Q9UBQ0					Q9NP66	Q9BT22
Q9UDT6					Q9NP73	Q9BTE3
Q9UDV7					Q9NP77	Q9BTE7
Q9UDY2					Q9NPA8	Q9BTV4
Q9UEE9					Q9NPD3	Q9BTW9
Q9UEU0					Q9NPD8	Q9BTX1
Q9UGC7					Q9NPE3	Q9BU23
Q9UGU0					Q9NPF5	Q9BUB7
Q9UHA4					Q9NPI6	Q9BUK0
Q9UHB7					Q9NPJ3	Q9BV23
Q9UHR6					Q9NPJ6	Q9BV38
Q9UI08					Q9NQ29	Q9BVA0
Q9UI30					Q9NQ48	Q9BVI4
Q9UI36					Q9NQ50	Q9BVK6
Q9UI47					Q9NQ88	Q9BVL4
Q9UII2					Q9NQG5	Q9BW27
Q9UIM3					Q9NQP4	Q9BW92
Q9UJC3					Q9NQR4	Q9BWH2
Q9UJC5					Q9NQW6	Q9BWS9
Q9UK76					Q9NQX3	Q9BXB4
Q9UKE5					Q9NR33	Q9BXC9
Q9UKK9					Q9NR46	Q9BXI6
Q9UKL0					Q9NR56	Q9BXJ9
Q9UKM9					Q9NRA8	Q9BXS5
Q9UKY7					Q9NRF9	Q9BY41
Q9UL46					Q9NRH1	Q9BY50
Q9ULH7					Q9NRL3	Q9BYC5
Q9ULL1					Q9NRP2	Q9BYI3
Q9ULL5					Q9NRP4	Q9BYT3
Q9UM13					Q9NRR5	Q9BZ23
Q9UN37					Q9NRR8	Q9BZF1
Q9UN79					Q9NRV9	Q9BZF3
Q9UN81					Q9NRY2	Q9BZG1
Q9UNX3					Q9NSA3	Q9BZZ5
Q9UNZ5					Q9NSK0	Q9C0D2
Q9UPN6					Q9NTK5	Q9C0D3
Q9UPS8					Q9NTM9	Q9C0E2
Q9UPT5					Q9NTX5	Q9C0E8
Q9UPY8					Q9NUJ1	Q9GZL7
Q9UQ35					Q9NUP1	Q9GZR7
Q9UQN3					Q9NUP9	Q9GZS1
Q9UQR1					Q9NUQ3	Q9GZY4
Q9Y230					Q9NVA2	Q9GZY8
Q9Y237					Q9NVK5	Q9H074
Q9Y244					Q9NVM6	Q9H089
Q9Y291					Q9NVS9	Q9H0A0
Q9Y2H0					Q9NW15	Q9H0F7
Q9Y2Q5					Q9NW64	Q9H0U3
Q9Y2R5					Q9NW82	Q9H0U4
Q9Y2V2					Q9NWA0	Q9H0W8
Q9Y2W1					Q9NWM8	Q9H1I8
Q9Y2X7					Q9NWS0	Q9H1P3
Q9Y333					Q9NWU2	Q9H223
Q9Y375					Q9NWV4	Q9H267
Q9Y383					Q9NWV8	Q9H269
Q9Y3A4					Q9NX18	Q9H270
Q9Y3B2					Q9NX24	Q9H2H9
Q9Y3B4					Q9NX46	Q9H2M9
Q9Y3C0					Q9NX70	Q9H2U1
Q9Y3C4					Q9NXE8	Q9H300
Q9Y3D3					Q9NXG2	Q9H3U1
Q9Y3D6					Q9NXR1	Q9H497
Q9Y3E1					Q9NXR8	Q9H4A4
Q9Y3E2					Q9NXV2	Q9H4B0
Q9Y3E7					Q9NXV6	Q9H4H8
Q9Y3L3					Q9NYB0	Q9H4I3
Q9Y3R0					Q9NYB9	Q9H4L5
Q9Y3S1					Q9NYJ1	Q9H4L7
Q9Y3U8					Q9NYJ8	Q9H583
Q9Y3Y2					Q9NYL9	Q9H5K3
Q9Y3Z3					Q9NYZ3	Q9H6H4
Q9Y446					Q9NZ09	Q9H6S0
Q9Y4E1					Q9NZ52	Q9H6U8
Q9Y4G6					Q9NZ63	Q9H6V9
Q9Y508					Q9NZL9	Q9H7D7
Q9Y592					Q9NZM5	Q9H7F0
Q9Y5J5					Q9NZW5	Q9H845
Q9Y5U2					Q9P000	Q9H857
Q9Y5Y2					Q9P013	Q9H8H2
Q9Y680					Q9P021	Q9H8M7
Q9Y697					Q9P0P0	Q9H900
Q9Y6D9					Q9P0P8	Q9H936
Q9Y6G3					Q9P1Y5	Q9H944
Q9Y6G5					Q9P206	Q9H974
Q9Y6W5					Q9P266	Q9H993
Q9Y6X4					Q9P2B4	Q9H9A5
					Q9P2K3	Q9H9A6
					Q9P2K5	Q9H9B4
					Q9P2N5	Q9H9E3
					Q9P2R6	Q9H9J4
					Q9UBB5	Q9H9T3
					Q9UBC2	Q9HA77
					Q9UBR2	Q9HAS0
					Q9UBS4	Q9HAV4
					Q9UBV8	Q9HBH5
					Q9UDY4	Q9HC07
					Q9UER7	Q9HC35
					Q9UFG5	Q9HCE1
					Q9UFW8	Q9HCG8
					Q9UGY1	Q9HCU5
					Q9UHB6	Q9HD20
					Q9UHD8	Q9HD45
					Q9UHD9	Q9HDC9
					Q9UHG0	Q9NP72
					Q9UHR4	Q9NP92
					Q9UHR5	Q9NPL8
					Q9UHV9	Q9NQG1
					Q9UHY7	Q9NQW7
					Q9UI09	Q9NR19
					Q9UIJ7	Q9NR30
					Q9UIL1	Q9NRG4
					Q9UJF2	Q9NRG9
					Q9UJU6	Q9NRK6
					Q9UJY1	Q9NRN9
					Q9UK41	Q9NRP0
					Q9UK45	Q9NRQ5
					Q9UKB3	Q9NRW7
					Q9UKJ3	Q9NRY4
					Q9UKV3	Q9NRZ9
					Q9UKX7	Q9NSE4
					Q9ULC4	Q9NSV4
					Q9ULD9	Q9NTI5
					Q9ULE4	Q9NTJ3
					Q9ULF5	Q9NTJ5
					Q9ULM3	Q9NUJ3
					Q9ULR0	Q9NUM4
					Q9ULR5	Q9NUQ7
					Q9ULV3	Q9NUQ8
					Q9ULW0	Q9NUQ9
					Q9ULX6	Q9NUU6
					Q9UM22	Q9NV70
					Q9UMS0	Q9NVA1
					Q9UMX0	Q9NVC6
					Q9UMX5	Q9NVD7
					Q9UMY1	Q9NVE7
					Q9UMY4	Q9NVH1
					Q9UMZ2	Q9NVH2
					Q9UN86	Q9NVI1
					Q9UNE7	Q9NVI7
					Q9UNH7	Q9NVJ2
					Q9UNP9	Q9NVM9
					Q9UNZ2	Q9NVN3
					Q9UPN4	Q9NVN8
					Q9UPQ0	Q9NVP1
					Q9UPQ9	Q9NVU0
					Q9UPT8	Q9NVV4
					Q9UQ80	Q9NWT1
					Q9UQB8	Q9NWW5
					Q9UQR0	Q9NWX5
					Q9Y224	Q9NX00
					Q9Y248	Q9NX62
					Q9Y265	Q9NXE4
					Q9Y266	Q9NY33
					Q9Y281	Q9NY93
					Q9Y2B0	Q9NYL2
					Q9Y2D5	Q9NYY8
					Q9Y2Q9	Q9NZ01
					Q9Y2R9	Q9NZ08
					Q9Y2S6	Q9NZ32
					Q9Y2W2	Q9NZB2
					Q9Y2Z0	Q9NZC3
					Q9Y303	Q9NZC9
					Q9Y314	Q9NZD8
					Q9Y371	Q9NZJ7
					Q9Y3A5	Q9NZN5
					Q9Y3B7	Q9NZQ3
					Q9Y3B8	Q9NZT2
					Q9Y3B9	Q9NZU5
					Q9Y3C1	Q9NZV5
					Q9Y3D0	Q9P035
					Q9Y3D7	Q9P0B6
					Q9Y3D9	Q9P0L0
					Q9Y3F4	Q9P0T7
					Q9Y3I0	Q9P0U3
					Q9Y3S2	Q9P215
					Q9Y448	Q9P253
					Q9Y478	Q9P258
					Q9Y4L1	Q9P260
					Q9Y4Z0	Q9P291
					Q9Y520	Q9P2J5
					Q9Y580	Q9P2K6
					Q9Y5J6	Q9P2N6
					Q9Y5J7	Q9P2R3
					Q9Y5J9	Q9P2W9
					Q9Y5K3	Q9P2X3
					Q9Y5K5	Q9UBB4
					Q9Y5K6	Q9UBB6
					Q9Y5K8	Q9UBB9
					Q9Y5L4	Q9UBD5
					Q9Y5S9	Q9UBF2
					Q9Y5V0	Q9UBG0
					Q9Y5X3	Q9UBK8
					Q9Y5Z4	Q9UBM7
					Q9Y608	Q9UBN7
					Q9Y618	Q9UBQ5
					Q9Y657	Q9UBS8
					Q9Y676	Q9UBT7
					Q9Y696	Q9UBU8
					Q9Y6A5	Q9UBU9
					Q9Y6H1	Q9UBV2
					Q9Y6K1	Q9UBW7
					Q9Y6K9	Q9UBX3
					Q9Y6M1	Q9UDR5
					Q9Y6M9	Q9UDX5
					Q9Y6Q9	Q9UDY8
						Q9UEW8
						Q9UG63
						Q9UGJ1
						Q9UGP8
						Q9UGR2
						Q9UH62
						Q9UH99
						Q9UHB9
						Q9UHG3
						Q9UHI6
						Q9UHI8
						Q9UHQ9
						Q9UHY1
						Q9UI10
						Q9UI12
						Q9UI26
						Q9UIA9
						Q9UID3
						Q9UII6
						Q9UIV1
						Q9UIW2
						Q9UJ55
						Q9UJJ7
						Q9UJK0
						Q9UJS0
						Q9UJV9
						Q9UJX2
						Q9UJX3
						Q9UJX4
						Q9UJX6
						Q9UK39
						Q9UK61
						Q9UK97
						Q9UK99
						Q9UKF6
						Q9UKM7
						Q9UKN8
						Q9UKV5
						Q9UL18
						Q9UM54
						Q9UMR2
						Q9UNF1
						Q9UNL2
						Q9UNQ2
						Q9UNS1
						Q9UNS2
						Q9UNX4
						Q9UP83
						Q9UPN7
						Q9UPU5
						Q9UPY3
						Q9UQ88
						Q9UQE7
						Q9Y261
						Q9Y262
						Q9Y263
						Q9Y282
						Q9Y295
						Q9Y2D4
						Q9Y2H1
						Q9Y2K7
						Q9Y2L1
						Q9Y2T2
						Q9Y2U8
						Q9Y2V7
						Q9Y2X0
						Q9Y2X3
						Q9Y2Z4
						Q9Y305
						Q9Y312
						Q9Y394
						Q9Y3B3
						Q9Y3D8
						Q9Y3I1
						Q9Y3P9
						Q9Y3Q3
						Q9Y3T9
						Q9Y3X0
						Q9Y450
						Q9Y4C2
						Q9Y4F1
						Q9Y4K4
						Q9Y4P1
						Q9Y4P3
						Q9Y4R8
						Q9Y4W2
						Q9Y4W6
						Q9Y512
						Q9Y5A7
						Q9Y5B0
						Q9Y5B9
						Q9Y5L0
						Q9Y5P4
						Q9Y5Q8
						Q9Y5Q9
						Q9Y5S2
						Q9Y5V3
						Q9Y5Z9
						Q9Y606
						Q9Y613
						Q9Y617
						Q9Y639
						Q9Y673
						Q9Y678
						Q9Y679
						Q9Y6A4
						Q9Y6B6
						Q9Y6C9
						Q9Y6E2
						Q9Y6J9
						Q9Y6K5
						Q9Y6M4
						Q9Y6X9
						Q9Y6Y0
						Q9Y6Y8
